# Dorsal skin biopsies: A non-lethal sampling method for studying amphibians, including the highly endangered Harlequin frogs (Bufonidae: *Atelopus*)

**DOI:** 10.64898/2026.02.04.703782

**Authors:** María José Navarrete Méndez, Amanda B. Quezada Riera, Andrea Terán-Valdez, Elena Naydenova, Luis A. Coloma, Rebecca D. Tarvin

## Abstract

Non-lethal sampling methods are increasingly essential for amphibian research as global declines intensify and many species persist in small, vulnerable populations. Skin biopsies offer a promising alternative to whole-animal collection and other minimally invasive approaches; however, systematic evaluations of recovery and impacts on body condition remain limited. Here, we assess the effects of small (2-mm) dorsal skin biopsies in four frog species, including three highly endangered Harlequin frogs (*Atelopus bomolochos*, *A. balios*, *A. longirostris*) and the Gualataco marsupial frog (*Gastrotheca riobambae*). Under controlled laboratory conditions and in semi-natural enclosures, we monitored wound healing, survival, and body mass trajectories in biopsied and control individuals over a one-month period. Across all species, biopsy sites fully healed within approximately three weeks, following consistent stages of re-epithelialization and subsequent repigmentation. No biopsy-related mortality was observed, and body mass did not differ between biopsied and control individuals, indicating no detectable effects of skin biopsies on body condition during the wound-healing period. Occasional minor post-biopsy reactions resolved without intervention within the observation period. We additionally report anecdotal field recovery observations for three other species (*A. coynei*, *A. laetissimus*, and *A.* sp. *aff. longirostris*), indicating survival and visible wound closure following release. Together, these results indicate that small dorsal skin biopsies represent a safe, non-lethal sampling method for amphibians, including highly endangered taxa. By providing sufficient tissue for diverse downstream applications—such as chemical analyses, genomics, transcriptomics, microbiome characterization, and disease detection—this approach expands the range of questions that can be addressed while minimizing harm to threatened species.
