## Supplementary Material Table 1 for "Dorsal skin biopsies: A non-lethal sampling method for studying amphibians, including the highly endangered Harlequin frogs (Bufonidae: *Atelopus*)"

### Sheet: Mass_over_time
Code	Group	Species	Sex	Reproductive state	Time of procedure	1-2-May-24	2024-05-05	2024-05-09	2024-05-13	2024-05-17	2024-05-21	2024-05-25	2024-06-01
AQSP01	Biopsy	Atelopus balios	M	Adult	14:00:00	2.13	1.95	2.08	2.01	2.04	2.01	2.1	1.96
AQSP02	Biopsy	Atelopus balios	M	Adult	14:00:00	1.56	1.51	1.57	1.51	1.53	1.5	1.5	1.49
AQSP03	Biopsy	Atelopus balios	M	Adult	14:00:00	2.18	2.08	2.13	2.01	2.12	2.07	2.07	2.03
AQSP04	Biopsy	Atelopus balios	M	Adult	14:00:00	1.5	1.52	1.52	1.43	1.42	1.45	1.47	1.48
AQSP05	Biopsy	Atelopus balios	M	Adult	14:00:00	1.86	1.9	1.83	1.9	1.81	1.89	1.74	1.81
AQCT01	Control	Atelopus balios		Adult	14:00:00	2.36	2.21	2.28	2.16	2.25	2.17	2.21	2.12
AQCT02	Control	Atelopus balios		Adult	14:00:00	1.94	2.02	2.1	1.99	2.1	2.05	2.11	2.07
AQCT03	Control	Atelopus balios		Adult	14:00:00	2.21	2.24	2.22	2.18	2.18	2.15	2.14	-
AQCT04	Control	Atelopus balios		Adult	14:00:00	1.83	1.86	1.87	1.93	2.01	1.95	2	1.95
AQCT05	Control	Atelopus balios		Adult	14:00:00	1.75	1.62	1.6	1.67	1.73	1.75	1.72	1.67
AQSP06	Biopsy	Atelopus bomolochos		Adult	15:00:00	4.1	3.97	3.6	3.69	3.58	3.6	3.94	3.16
AQSP07	Biopsy	Atelopus bomolochos		Adult	15:00:00	3.43	3.36	2.95	2.85	3.1	2.93	2.86	2.7
AQSP08	Biopsy	Atelopus bomolochos		Adult	15:00:00	2.9	2.86	2.94	2.61	2.76	2.57	2.39	2.52
AQSP09	Biopsy	Atelopus bomolochos		Adult	15:00:00	2.11	2.2	1.98	1.93	2.06	1.97	2.09	2.03
AQSP10	Biopsy	Atelopus bomolochos		Adult	15:00:00	3.33	3.04	2.47	2.78	3.3	2.67	2.96	2.67
AQCT06	Control	Atelopus bomolochos		Adult	15:00:00	2.15	2.2	2.17	2.3	2.73	2.62	2.69	2.73
AQCT07	Control	Atelopus bomolochos		Adult	15:00:00	3.81	3.4	3.45	3.1	3.03	3.55	3.68	-
AQCT08	Control	Atelopus bomolochos		Adult	15:00:00	3.3	3.41	2.85	2.74	2.21	2.83	3.09	2.64
AQCT09	Control	Atelopus bomolochos		Adult	15:00:00	3.47	3.6	3.32	3.14	3.31	3.18	3.42	3
AQCT10	Control	Atelopus bomolochos		Adult	15:00:00	3.17	2.87	2.75	2.8	2.69	2.56	2.76	2.28
AQSP11	Biopsy	Atelopus longirostris	F	Adult	16:00:00	2.54	2.49	2.58	2.48	2.44	2.32	2.44	2.38
AQSP12	Biopsy	Atelopus longirostris	M	Adult	16:00:00	2.1	2.12	2.07	1.94	1.93	1.97	2.07	1.91
AQSP13	Biopsy	Atelopus longirostris	M	Adult	16:00:00	1.78	1.77	1.7	1.61	1.57	1.62	1.66	1.62
AQSP14	Biopsy	Atelopus longirostris	F	Adult	16:00:00	2.81	2.54	2.68	2.56	2.6	2.51	2.5	2.48
AQSP15	Biopsy	Atelopus longirostris	M	Adult	16:00:00	1.6	1.89	1.66	1.61	1.58	1.56	1.69	1.64
AQCT11	Control	Atelopus longirostris		Adult	16:00:00	2.1	2.08	2.12	1.99	2.02	2.12	2.03	2.08
AQCT12	Control	Atelopus longirostris		Adult	16:00:00	1.56	1.49	1.62	1.47	1.54	1.53	1.55	1.62
AQCT13	Control	Atelopus longirostris		Adult	16:00:00	1.53	1.62	1.66	1.58	1.53	1.54	1.49	1.58
AQCT14	Control	Atelopus longirostris		Adult	16:00:00	2.01	2.04	2.11	2.02	2	2.02	2.04	1.94
AQCT15	Control	Atelopus longirostris		Adult	16:00:00	1.29	1.3	1.33	1.23	1.28	1.26	1.29	1.28
AQSP16	Biopsy	Gastrotheca riobambae		Adult	14:00:00	19.3	19.3	17.4	17.8	16.8	16.4	17.6	17.5
AQSP17	Biopsy	Gastrotheca riobambae		Adult	14:00:00	10.9	10.8	10.9	9.9	11.9	9.9	10	9.3
AQSP18	Biopsy	Gastrotheca riobambae		Adult	14:00:00	14.9	15.8	14	15.4	14.6	13.4	14.4	14.3
AQSP19	Biopsy	Gastrotheca riobambae		Adult	14:00:00	14.7	14.6	13.4	14.7	13.1	13.1	13.5	14.3
AQSP20	Biopsy	Gastrotheca riobambae		Adult	14:00:00	12.8	12.1	13.3	13.2	13.3	11.8	11.5	12.1
AQCT16	Control	Gastrotheca riobambae		Adult	14:00:00	16.4	15.5	15	14.8	15.5	13.7	14.1	15.8
AQCT17	Control	Gastrotheca riobambae		Adult	14:00:00	17.3	17.3	16.6	17.2	16.7	15.9	16.3	16
AQCT18	Control	Gastrotheca riobambae		Adult	14:00:00	13.1	14.2	13.1	13.2	13.4	12.2	12.8	13.1
AQCT19	Control	Gastrotheca riobambae		Adult	14:00:00	12.4	12.1	11.1	11.4	11.2	10.4	10.9	9.9
AQCT20	Control	Gastrotheca riobambae		Adult	14:00:00	13.4	14.2	13.2	13.5	13.7	12.7	13	13
AQSP21	Biopsy	Gastrotheca riobambae-semienclosure	F	Adult	15:00:00	23.3	22.2	22.6	24.6	24.2	23	23.6	24.5
AQSP22	Biopsy	Gastrotheca riobambae-semienclosure	F	Adult	15:00:00	20.8	20.2	20.3	20.8	19.8	18.5	19.1	20.6
AQSP23	Biopsy	Gastrotheca riobambae-semienclosure	F	Adult	15:00:00	21.5	20.9	20.2	20.6	19.8	20.4	19.8	21.2
AQSP24	Biopsy	Gastrotheca riobambae-semienclosure	F	Adult	15:00:00	13	12.4	11.9	13.4	12.6	12.7	12.8	12.6
AQSP25	Biopsy	Gastrotheca riobambae-semienclosure	F	Adult	15:00:00	20	20.2	18.1	21.3	20.7	20.9	19.6	21.6
AQCT21	Control	Gastrotheca riobambae-semienclosure	F	Adult	15:00:00	16.7	17	17	18.2	17.5	17.2	17.7	17
AQCT22	Control	Gastrotheca riobambae-semienclosure	F	Adult	15:00:00	13.3	13.4	13.4	13.5	12.3	13.3	13.1	13.3
AQCT23	Control	Gastrotheca riobambae-semienclosure	F	Adult	15:00:00	21.4	20.04	19.5	20.5	21.2	20.4	20.1	20.7
AQCT24	Control	Gastrotheca riobambae-semienclosure	F	Adult	15:00:00	22.7	22.5	23.1	23	21.9	22.3	22.7	21.8
AQCT25	Control	Gastrotheca riobambae-semienclosure	F	Adult	15:00:00	15	14.8	15.2	14.6	13.8	14.3	14	14.8
